# IncC plasmid genome rearrangements influence the vertical and horizontal transmission tradeoff in *Escherichia coli*

**DOI:** 10.1101/2024.04.17.589899

**Authors:** Margaux Allain, Thibaut Morel-Journel, Bénédicte Condamine, Benoist Gibeaux, Benoit Gachet, Rémi Gschwind, Erick Denamur, Luce Landraud

## Abstract

It has been shown that an evolutionary tradeoff between vertical (host growth rate) and horizontal (plasmid conjugation) transmissions contribute to global plasmid fitness. As conjugative IncC plasmids are important for the spread of multidrug resistance (MDR), in a broad range of bacterial hosts, we investigated vertical and horizontal transmissions of two multidrug-resistant IncC plasmids according to their backbones and MDR-region rearrangements, upon plasmid entry into a new host. We observed plasmid genome deletions after conjugation in three diverse natural *Escherichia coli* clinical strains, varying from null to high number depending on the plasmid, all occurring in the MDR-region. The plasmid burden on bacterial fitness depended more on the strain background than on the structure of the MDR-region, deletions appearing to have no impact. Besides, we observed an increase in plasmid transfer rate, from ancestral host to new clinical recipient strains, when the IncC plasmid was rearranged. Finally, using a second set of conjugation experiments, we investigated the evolutionary tradeoff of the IncC plasmid during the critical period of plasmid establishment in *E. coli* K-12, by correlating the transfer rates of deleted or non-deleted IncC plasmids and their costs on the recipient strain. Plasmid deletions strongly improved conjugation efficiency with no negative growth effect. Our findings indicate that the flexibility of the MDR-region of the IncC plasmids can promote their dissemination, and provide diverse opportunities to capture new resistance genes. In a broader view, they suggest that the vertical-horizontal transmission tradeoff can be manipulated by the plasmid to improve its fitness.
