## Supplementary material for "IncC plasmid genome rearrangements influence the vertical and horizontal transmission tradeoff in *Escherichia coli*": Tab S1 - S7

### Sheet: TAB S1
TAB S1: Main phenotypic and genotypic characteristics of the E. coli isolates used in the study
	Isolate	Origin	Phylogroup	Serotype	MLST typea	Plasmid repliconsb	Plasmid	Antimicrobial resistance genesc	Phenotypic resistanced
									CTX	ETP	GEN	AMK	TMP	SXT	NAL	CIP	TET	STR	CHL	RIF
Recipients	NILS07	Feces	A	O105:H6	ST10	IncB/O/K/Z_1 Col156_1, ColRNAI_1		ND	S	S	S	S	S	S	S	S	S	S	S	S
	NILS70	Urine	B2	O4:H5	ST12	ColRNAI_1		ND	S	S	S	S	S	S	S	S	S	S	S	S
	NILS71	Urine	B2	O2:H1	ST1154	ND		ND	S	S	S	S	S	S	S	S	S	S	S	S
Donors	CB513	Blood	F	O1:H6	ST648	IncA/C2_1 ColRNAI_1, Col8282_1, Col(BS512)_1, Col(MG828)_1	p30	blaTEM-1B, blaCTX-M-14, aph(3'')-Ib, aph(6)-Id, sul2, erm(42)	R	S	S	S	S	S	S	S	S	R	S	S
	CB195	Feces	A	O15:H38	ST1303	IncA/C2_1 IncR_1	p46	blaCTX-M-15, dfrA5, sul1, sul2, aac(3)-IId, aph(3'')-Ib, aph(6)-Id, ere(A)	R	S	R	S	R	R	S	S	S	R	S	S
						IncA/C2_1	$p46r	blaCTX-M-15, dfrA5, sul1, ere(A)	R	S	S	S	R	R	S	S	S	S	S	S
a, according to the Atchman multilocus sequence typing (MLST) scheme; b, PlasmidFinder; c, ResFinder; d, R = resistant, S = sensitive. CTX = cefotaxime, ETP = ertapenem, GEN = gentamicin, AMK = amikacin, TMP = trimethoprim, SXT = sulfonamides + trimethoprim, NAL = nalidixic acid, CIP = ciprofloxacin, TET = tetracycline, STR = streptomycin, CHL = chloramphenicol, RIF = rifampicin. ND = Not detecte…

### Sheet: TAB S2
TAB S2: Main phenotypic and genotypic characteristics of the E. coli transconjugants obtained from the first conjugation assay
NILS-transconjugant (TC-NILS)	Donor	Recipient	Phylogroup	Serotype	MLST typea	Plasmid replicons expected	Plasmid replicons obtainedb	Antimicrobial resistance genesc	Phenotypic resistanced												IncR backbone/aminoglycosides deletionse (size in bp)
									CTX	ETP	GEN	AMK	TMP	SXT	NAL	CIP	TET	STR	CHL	RIF
TC563	CB195 ($p46r plasmid)	NILS07	A	O105:H6	ST10	IncA/C2_1 ; IncB/O/K/Z_1 Col156_1 ; ColRNAI_1	IncA/C2_1 ; IncB/O/K/Z_1 Col156_1 ; ColRNAI_1	blaCTX-M-15, dfrA5_1, sul1_5	R	S	S	S	R	R	S	S	S	S	S	R	None
TC16		NILS70	B2	O4:H5	ST12	IncA/C2_1 ColRNAI_1	IncA/C2_1	blaCTX-M-15, dfrA5_1, sul1_2	R	S	S	S	R	R	S	S	S	S	S	R	None
TC22a		NILS71	B2	O2:H1	ST1154	IncA/C2_1	IncA/C2_1	blaCTX-M-15, dfrA5_1, sul1_2	R	S	S	S	R	R	S	S	S	S	S	R	None
TC568	CB195 (p46 plasmid)	NILS07	A	O105:H6	ST10	IncA/C2_1 ; IncB/O/K/Z_1 Col156_1 ; ColRNAI_1	IncA/C2_1 ; IncB/O/K/Z_1 Col156_1 ; ColRNAI_1	blaCTX-M-15, aac(3)-IId_1, dfrA5_1, sul1_5, sul2_3, aph(3'')-Ib_5, aph(6)-Id_1	R	S	R	S	R	R	S	S	S	R	S	R	Yes (84,517)
TC569			A	O105:H6	ST10	IncA/C2_1 ; IncR_1 ; IncB/O/K/Z_1 Col156_1 ; ColRNAI_1	IncA/C2_1 ; IncR_1 ; IncB/O/K/Z_1 Col156_1 ; ColRNAI_1	blaCTX-M-15, aac(3)-IId_1, sul2_3, aph(3'')-Ib_5, aph(6)-Id_1	R	S	R	S	S	S	S	S	S	R	S	R	None
TC570			A	O105:H6	ST10	IncA/C2_1 ; IncR_1 ; IncB/O/K/Z_1 Col156_1 ; ColRNAI_1	IncA/C2_1 ; IncR_1 ; IncB/O/K/Z_1 Col156_1 ; ColRNAI_1	blaCTX-M-15, aac(3)-IId_1, dfrA5_1, sul1_5, sul2_3, aph(3'')-Ib_5, aph(6)-Id_1	R	S	R	S	R	R	S	S	S	R	S	R	None
TC574			A	O105:H6	ST10	IncA/C2_1 ; IncB/O/K/Z_1 Col156_1 ; ColRNAI_1	IncA/C2_1 ; IncB/O/K/Z_1 Col156_1 ; ColRNAI_1	blaCTX-M-15, aac(3)-IId_1, sul2_3, aph(3'')-Ib_5, aph(6)-Id_1	R	S	R	S	S	S	S	S	S	R	S	R	Yes (105,846)
TC575			A	O105:H6	ST10	IncA/C2_1 ; IncR_1 ; IncB/O/K/Z_1 Col156_1 ; ColRNAI_1	IncA/C2_1 ; IncR_1 ; IncB/O/K/Z_1 Col156_1 ; ColRNAI_1	blaCTX-M-15, dfrA5_1, sul1_5	R	S	S	S	R	R	S	S	S	S	S	R	Yes (13,345)
TC577			A	O105:H6	ST10	IncA/C2_1 ; IncB/O/K/Z_1 Col156_1 ; ColRNAI_1	IncA/C2_1 ; IncB/O/K/Z_1 Col156_1 ; ColRNAI_1	blaCTX-M-15, dfrA5_1, sul1_5	R	S	S	S	R	R	S	S	S	S	S	R	Yes (13,345 and 41,697)
TC513		NILS70	B2	O4:H5	ST12	IncA/C2_1 ; IncR_1 ColRNAI_1	IncA/C2_1 ; IncR_1	blaCTX-M-15, aac(3)-IId_1, sul2_3, aph(3'')-Ib_5, aph(6)-Id_1	R	S	R	S	S	S	S	S	S	R	S	R	None
TC514			B2	O4:H5	ST12	IncA/C2_1 ColRNAI_1	IncA/C2_1	blaCTX-M-15, dfrA5_1, sul1_5	R	S	S	S	R	R	S	S	S	S	S	R	Yes (13,345 and 48,775)
TC521			B2	O4:H5	ST12	IncA/C2_1 ColRNAI_1	IncA/C2_1	blaCTX-M-15, dfrA5_1, sul1_5, sul2_3, aph(3'')-Ib_5, aph(6)-Id_1	R	S	S	S	R	R	S	S	S	R	S	R	Yes (8,231 and 44,739)
TC553			B2	O4:H5	ST12	IncA/C2_1 ColRNAI_1	IncA/C2_1	blaCTX-M-15, aac(3)-IId_1, sul2_3, aph(3'')-Ib_5, aph(6)-Id_1	R	S	R	S	S	S	S	S	S	R	S	R	Yes (105,846)
TC539		NILS71	B2	O2:H1	ST1154	IncA/C2_1	IncA/C2_1	blaCTX-M-15, aac(3)-IId_1, sul2_3, aph(3'')-Ib_5, aph(6)-Id_1	R	S	R	S	S	S	S	S	S	R	S	R	Yes (105,846)
TC544			B2	O2:H1	ST1154	IncA/C2_1	IncA/C2_1	blaCTX-M-15, dfrA5_1, sul1_5, sul2_3, aph(3'')-Ib_5, aph(6)-Id_1	R	S	S	S	R	R	S	S	S	R	S	R	Yes (8,231 and 74,459)
TC545			B2	O2:H1	ST1154	IncA/C2_1 ; IncR_1	IncA/C2_1 ; IncR_1	blaCTX-M-15, dfrA5_1, sul1_5, sul2_3, aph(3'')-Ib_5, aph(6)-Id_1	R	S	S	S	R	R	S	S	S	R	S	R	Yes (8,231)
TC549			B2	O2:H1	ST1154	IncA/C2_1 ; IncR_1	IncA/C2_1 ; IncR_1	blaCTX-M-15, aac(3)-IId_1, dfrA5_1, sul1_5, sul2_3, aph(3'')-Ib_5, aph(6)-Id_1	R	S	R	S	R	R	S	S	S	R	S	R	None
TC608	CB513 (p30 plasmid)	NILS07	A	O105:H6	ST10	IncA/C2_1 ; IncB/O/K/Z_1 ColRNAI_1 ; Col8282_1 ; Col(BS512)_1 ; Col(MG828)_1 ; Col156_1	IncA/C2_1 ColRNAI_1 ; Col156_1	blaTEM-1B_1, blaCTX-M-14, sul2_2, aph(3'')-Ib_5, aph(6)-Id_1	R	S	S	S	S	S	S	S	S	R	S	R	NA
TC48		NILS70	B2	O4:H5	ST12	IncA/C2_1 ColRNAI_1 ; Col8282_1 ; Col(BS512)_1 ; Col(MG828)_1	IncA/C2_1	blaTEM-1B_1, blaCTX-M-14, sul2_2, aph(3'')-Ib_5, aph(6)-Id_1	R	S	S	S	S	S	S	S	S	R	S	R	NA
TC53		NILS71	B2	O2:H1	ST1154	IncA/C2_1 ColRNAI_1 ; Col8282_1 ; Col(BS512)_1 ; Col(MG828)_1	IncA/C2_1	blaTEM-1B_1, blaCTX-M-14, sul2_2, aph(3'')-Ib_5, aph(6)-Id_1	R	S	S	S	S	S	S	S	S	R	S	R	NA
$, deletion into MDR-encoding region with the lost of the aacC2-aph-sul2 cassette (13,345 bp), and of IncR backbone and its flanking regions (48,745 bp) compared to p46 and selected from the ancestral donor strain CB195; a, according to the Warwick multilocus sequence typing (MLST) scheme; b, PlasmidFinder; c, ResFinder; d, R = resistant, S = sensitive. CTX = cefotaxime, ETP = ertapenem, GEN = ge…

### Sheet: TAB S3
TAB S3: Maximum growth rates (MGRs) measured after the first conjugation assay
Strain	Recipient	Plasmid	Experiment 1	Experiment 2	Experiment 3	Experiment 4	Mean MGR (div/h)
			MGR (div/sec)
NILS07 (RifR)			0.000365033	0.00037965	0.000360077	0.000387442	1.35807
			0.000381947	0.000379741	0.000371962	0.000384135
			0.000372393	0.000387669	0.000378019	0.000378828
TC608	NILS07	p30	0.000365774	0.000358837	0.000354873	0.000344544	1.25834
			0.000343035	0.000346182	0.000337853	0.000345578
			0.000354034	0.000343671	0.000349947	0.000350133
TC570		p46nr	0.000354781	0.000356067	0.000333339	0.000345594	1.25067
			0.000349579	0.000338161	0.00034736	0.000345953
			0.000352429	0.000357849	0.000343875	0.000343902
TC574		p46r-1	0.000347887	0.000348305	0.000344248	0.000341282	1.22042
			0.00032587	0.000339883	0.000323397	0.000330081
			0.000341705	0.000338165	0.000346754	0.000340501
TC575		p46r-2	0.000354981	0.000348509	0.000346891	0.000330983	1.25057
			0.000353624	0.000357728	0.000358469	0.000340257
			0.000360202	0.000349205	0.000350608	0.000317117
TC577		p46r-3	0.000352309	0.000345961	0.000353997	0.000342999	1.25234
			0.000346562	0.000346199	0.000361477	0.000340078
			0.000343955	0.000344254	0.000353134	0.00034354
NILS70 (RifR)			0.000432569	0.000428953	0.000425387	0.000431642	1.54533
			0.000428515	0.000434887	0.000440031	0.000434662
			0.000412987	0.000427284	0.000437837	0.000416359
TR48	NILS70	p30	0.000408236	0.000425045	0.000436857	0.000414045	1.51468
			0.000422165	0.000413648	0.000430412	0.000420175
			0.000413658	0.000428249	0.000418882	0.000417557
TC513		p46nr	0.000399023	0.000421964	0.000430722	0.000422092	1.50143
			0.000412323	0.000430255	0.000420953	0.000410845
			0.000406985	0.000419835	0.000425594	0.000404173
TC553		p46r-1	0.000412063	0.000425659	0.000416838	0.000411787	1.49093
			0.000407518	0.000427023	0.000420624	0.000406624
			0.000408469	0.0004151	0.000413366	0.000404695
TC521		p46r-2	0.000416584	0.000412377	0.000430858	0.000418937	1.51635
			0.000415271	0.000428445	0.000424699	0.000423289
			0.000421117	0.000428387	0.00042869	0.000405844
NILS71 (RifR)			0.00042478	0.000413697	0.000434031	0.000430459	1.5304
			0.00041603	0.000434711	0.000424766	0.000424702
			0.000430903	0.000414861	0.000426765	0.000425622
TR53	NILS71	p30	0.000396812	0.000376195	0.000380458	0.000387937	1.3868
			0.000393968	0.000382984	0.000387633	0.000381173
			0.000385609	0.00037884	0.000388014	0.000383028
TC549		p46nr	0.000396468	0.000368859	0.00037569	0.000374687	1.38807
			0.000361589	0.000405903	0.00040154	0.000401944
			0.000384516	0.000391931	0.000369796	0.000393969
TC539		p46r-1	-	0.000382166	0.000368249	0.000366525	1.32805
			-	0.00036934	0.000374345	0.000354232
			-	0.00037205	0.000372872	0.000360358
TC544		p46r-2	0.000399979	0.00038641	0.00038482	0.000386563	1.38689
			0.000387716	0.000381409	0.000386372	0.000384923
			0.000389831	0.000376553	0.000385143	0.000373232
TC545		p46r-3	0.000382058	0.000365668	0.000374536	0.000387975	1.37023
			0.000404997	0.000392805	0.000373897	0.000380643
			0.000376799	0.000354509	0.000388245	0.000385315
RifR: resistant to rifampicin

### Sheet: TAB S4
TAB S4: Contrast matrix of the differences in MGRs of TC-NILS
		Coefficients characterizing the MGRs of TC-NILS
		β0	β1	β2	β3	β4	β5	β6	β7	β8	β9	β10	β11
Contrast ax,i for coefficient βi and for strain x	NILS07		-0.33333	-0.33333	-0.75	0	0	0	0	0	0	0	0
	NILS07-p30		-0.33333	-0.33333	0.25	0	0	0.66667	0	0	-0.33333	0	0
	NILS07-p46nr		-0.33333	-0.33333	0.25	0	0	-0.33333	0	0	-0.33333	0	0
	NILS07-p46r		-0.33333	-0.33333	0.25	0	0	-0.33333	0	0	0.66667	0	0
	NILS70		0.66667	-0.33333	0	-0.75	0	0	0	0	0	0	0
	NILS70-p30		0.66667	-0.33333	0	0.25	0	0	0.66667	0	0	-0.33333	0
	NILS70-p46nr		0.66667	-0.33333	0	0.25	0	0	-0.33333	0	0	-0.33333	0
	NILS70-p46r		0.66667	-0.33333	0	0.25	0	0	-0.33333	0	0	0.66667	0
	NILS71		-0.33333	0.66667	0	0	-0.75	0	0	0	0	0	0
	NILS71p30		-0.33333	0.66667	0	0	0.25	0	0	0.66667	0	0	-0.33333
	NILS71-p46nr		-0.33333	0.66667	0	0	0.25	0	0	-0.33333	0	0	-0.33333
	NILS71-p46r		-0.33333	0.66667	0	0	0.25	0	0	-0.33333	0	0	0.66667
Coefficient estimate		1.40361	0.23922	0.14047	-0.10803	-0.03875	-0.15052	0.00767	0.01325	-0.00127	-0.00956	0.00221	-0.02328
P-value		<0.0001	<0.0001	<0.0001	<0.0001	0.0098	<0.0001	0.6734	0.4674	0.9442	0.5207	0.8884	0.1251

### Sheet: TAB S5
Table S5 : Main characteristics of the TC-NILS after experimental evolution
Experimental evolution				Phenotypic antimicrobial susceptibility profile		Replicon screening		p46 genome modification*, detected by whole genome sequencinge (size in bp)
Strain	Recipient	Plasmid	Lineagea	Phenotypic modification	Nb. CTX S / total testedb	IncC repliconc	IncR replicond	CTX-sensitive colonies	CTX-resistant colonies
TC570	NILS07	p46nr	1	no	ND	+	+	None	None
			2	no	ND	+	+
			3	no	ND	+	+
			1-C	no	ND	+	+	None	None
			2-C	no	ND	+	+
			3-C	no	ND	+	+
TC574		p46r-1	1	no	ND	+	ND	None	None
			2	no	ND	+	ND
			3	no	ND	+	ND
			1-C	no	ND	+	ND	None	None
			2-C	no	ND	+	ND
			3-C	no	ND	+	ND
TC553	NILS70	p46r-1	1	no	ND	+	ND	None	None
			2	no	ND	+	ND
			3	no	ND	+	ND
			1-C	no	ND	+	ND	None	None
			2-C	no	ND	+	ND
			3-C	no	ND	+	ND
TC539	NILS71	p46r-1	1	yes	29/30	variable	ND	No plasmid genome detected	None
			2	yes	30/30	variable	ND	No plasmid genome detected	None
			3	yes	21/30	variable	ND	No plasmid genome detected	None
			1-C	no	ND	+	ND	None	None
			2-C	no	ND	+	ND
			3-C	no	ND	+	ND
TC544		p46r-2	1	no	ND	+	ND	None	None
			2	no	ND	+	ND
			3	yes	6/30	+	ND	D EC195V2_0114 (ORF) - EC195V2_0201 (IS26) (80,000)	None
			1-C	no	ND	+	ND	None	None
			2-C	no	ND	+	ND
			3-C	no	ND	+	ND
TC549		p46nr	1	yes	3/30	+	+	D EC195V2_0141 (TraE) - EC195V2_0238 (IS26) (97,000)	None
			2	yes	4/20	+	+	D EC195V2_0128 (TopB) - EC195V2_0238 (IS26) (108,500)	None
			3	yes	3/30	+	+	D EC195V2_0128 (TopB) - EC195V2_0238 (IS26) (108,500)	D EC195V2_0178 (ORF) - EC195V2_0238 (IS26) (59,000)
			1-C	no	ND	+	+	None	None
			2-C	no	ND	+	+
			3-C	no	ND	+	+
a Three independent biological replicates for each TC-NILS, in LB without or with cefotaxime (-C); bProportion of colonies phenotypically sensitive (S) to cefotaxime (CTX) out of the total number of colonies tested after experimental evolution; crepA (IncC replicase gene) PCR; drepB (IncR replicase gene) PCR; + = present; eIllumina whole genome sequencing performed for one clone of each evolved l…

### Sheet: TAB S6
TAB S6 : Main phenotypic and genotypic characteristics of the E. coli transconjugants obtained from the second conjugation assay into K-12 MG1655 srl::Tn10
K12-transconjugant (TC-K12)	Donor	Chromosomal background	Plasmid	Recipient	Name in text	IncC replicona	IncR repliconb	Phenotypic resistancec												Maximum growth rates (MGR, div/sec)			Mean MGR (div/h)
								CTX	ETP	GEN	AMK	TMP	SXT	NAL	CIP	TET	STR	CHL	RIF	Replicate 1	Replicate 2	Replicate 3
TC613	TC539	NILS71	p46r-1	K-12 MG1655 srl::Tn10 (phylogroup A)	K1271-p46r-1	ND	ND	R	S	R	S	S	S	S	S	R	R	S	S	0.000346822	0.000350019	0.00034486	1.25495
TC614						ND	ND	R	S	R	S	S	S	S	S	R	R	S	S	0.000350732	0.000351308	0.000350897
TC615						ND	ND	R	S	R	S	S	S	S	S	R	R	S	S	0.000356747	0.000355229	0.000355869
TC616						ND	ND	R	S	R	S	S	S	S	S	R	R	S	S	0.0003444	0.000345652	0.000348302
TC617						ND	ND	R	S	R	S	S	S	S	S	R	R	S	S	0.000352112	0.000342328	0.000333659
TC618	TC544	NILS71	p46r-2		K1271-p46r-2	ND	ND	R	S	S	S	R	R	S	S	R	R	S	S	0.000351572	0.000356148	0.000363499	1.28341
TC619						ND	ND	R	S	S	S	R	R	S	S	R	R	S	S	0.000357254	0.000352109	0.000357885
TC620						ND	ND	R	S	S	S	R	R	S	S	R	R	S	S	0.000356382	0.000359914	0.000362632
TC621						ND	ND	R	S	S	S	R	R	S	S	R	R	S	S	0.000357916	0.000350788	0.000349774
TC622						ND	ND	R	S	S	S	R	R	S	S	R	R	S	S	0.000356484	0.000359422	0.000355751
TC623	TC553	NILS70	p46r-1		K1270-p46r-1	ND	ND	R	S	R	S	S	S	S	S	R	R	S	S	0.00034566	0.000349289	0.000339984	1.26381
TC624						ND	ND	R	S	R	S	S	S	S	S	R	R	S	S	0.000353556	0.000351592	0.000353402
TC625						ND	ND	R	S	R	S	S	S	S	S	R	R	S	S	0.000356882	0.000356698	0.000358244
TC626						ND	ND	R	S	R	S	S	S	S	S	R	R	S	S	0.000348353	0.000349053	0.000346435
TC627						ND	ND	R	S	R	S	S	S	S	S	R	R	S	S	0.000349477	0.000354914	0.00035233
TC628	TC574	NILS07	p46r-1		K1207-p46r-1	ND	ND	R	S	R	S	S	S	S	S	R	R	S	S	0.000357382	0.000355814	0.000357427	1.26406
TC629						ND	ND	R	S	R	S	S	S	S	S	R	R	S	S	0.000352452	0.000353879	0.000354907
TC630						ND	ND	R	S	R	S	S	S	S	S	R	R	S	S	0.000349975	0.000355857	0.000352014
TC631						ND	ND	R	S	R	S	S	S	S	S	R	R	S	S	0.000345459	0.000341191	0.000350012
TC632						ND	ND	R	S	R	S	S	S	S	S	R	R	S	S	0.000345875	0.000347085	0.00034759
TC643	TC570	NILS07	p46nr		K1207-p46nr	+	+	R	S	R	S	S	S	S	S	R	R	S	S				1.23772
TC644						+	+	R	S	R	S	S	S	S	S	R	R	S	S
TC645						+	+	R	S	R	S	R	R	S	S	R	R	S	S	0.000349074	0.000347742	0.000349577
TC646						+	+	R	S	R	S	R	R	S	S	R	R	S	S	0.000344002	0.000345722	0.000339873
TC647						+	+	R	S	R	S	R	R	S	S	R	R	S	S	0.000340222	0.000348732	0.000341582
TC658						+	+	R	S	R	S	R	R	S	S	R	R	S	S	0.000351563	0.000350163	0.000316875
TC659						+	+	R	S	R	S	R	R	S	S	R	R	S	S	0.000347324	0.000341935	0.00034278
TC660						+	+	R	S	R	S	R	R	S	S	R	R	S	S
TC661						+	0	R	S	R	S	S	S	S	S	R	R	S	S
TC662						+	+	R	S	R	S	R	R	S	S	R	R	S	S
TC648	TC549	NILS71	p46nr		K1271-p46nr	+	+	R	S	R	S	R	R	S	S	R	R	S	S				1.26188
TC649						+	+	R	S	R	S	R	R	S	S	R	R	S	S	0.00035869	0.000359751	0.000357951
TC650						+	+	R	S	S	S	R	R	S	S	R	R	S	S
TC651						+	+	R	S	R	S	R	R	S	S	R	R	S	S	0.000336258	0.000344869	0.000352249
TC652						+	+	R	S	R	S	R	R	S	S	R	R	S	S	0.000349747	0.000351018	0.000350818
TC653						+	+	R	S	R	S	R	R	S	S	R	R	S	S	0.00035032	0.000353349	0.000343356
TC654						+	+	R	S	R	S	R	R	S	S	R	R	S	S	0.000352325	0.000354537	0.000342601
TC655						+	+	R	S	R	S	R	R	S	S	R	R	S	S
TC656						+	+	R	S	R	S	R	R	S	S	R	R	S	S
TC657						+	+	R	S	R	S	R	R	S	S	R	R	S	S
a, repA (IncC replicase gene) PCR ; b, repB (IncR replicase gene) PCR. ND = not determined, 0 = absent, + = present ; c, R = resistant, S = sensitive. CTX = cefotaxime, ETP = ertapenem, GEN = gentamicin, AMK = amikacin, TMP = trimethoprim, SXT = sulfonamides + trimethoprim, NAL = nalidixic acid, CIP = ciprofloxacin, TET = tetracycline, STR = streptomycin, CHL = chloramphenicol, RIF = rifampicin.

### Sheet: TAB S7
TAB S7: Contrast matrix of the differences in MGRs of TC-K12, and in conjugation frequency of p46r and p46nr in K-12 MG1655
		Coefficients characterizing the MGRs of TC-K12
		β0	β1	β2	β3	β4	β5	β6
Contrasts for coefficient βi and for strain x	K12		-0.28571	-0.14286	-0.42857	0	0	0
	K1207-p46nr		0.71429	-0.14286	-0.42857	-0.5	0	0
	K1207-p46r-1		0.71429	-0.14286	-0.42857	0.5	0	0
	K1270-p46r-1		-0.28571	0.85714	-0.42857	0	0	0
	K1271-p46nr		-0.28571	-0.14286	0.57143	0	-0.33333	-0.33333
	K1271-p46r-1		-0.28571	-0.14286	0.57143	0	0.66667	-0.33333
	K1271-p46r-2		-0.28571	-0.14286	0.57143	0	-0.33333	0.66667
Coefficient estimate		1.26846	-0.06252	-0.04960	-0.04666	0.02634	-0.00694	0.02153
P-value		<0.0001	<0.0001	<0.0001	<0.0001	0.0126	0.4886	0.0380
		Coefficients characterizing the conjugation frequency
		β0	β1	β2	β3	β4	β5
Contrasts for coefficient βi and for strain x	K1207-p46nr		-0.16667	-0.5	-0.5	0	0
	K1207-p46r-1		-0.16667	-0.5	0.5	0	0
	K1270-p46r-1		0.83333	-0.5	0	0	0
	K1271-p46nr		-0.16667	0.5	0	-0.33333	-0.33333
	K1271-p46r-1		-0.16667	0.5	0	0.66667	-0.33333
	K1271-p46r-2		-0.16667	0.5	0	-0.33333	0.66667
Coefficient estimate		-7.36376	4.18251	-0.39361	2.40751	5.04269	4.74231
P-value		<0.0001	<0.0001	0.4012	0.0049	<0.0001	<0.0001
